# Retinal glial cells under hypoxia possibly function in mammalian myopia by responding to mechanical stimuli, affecting hormone metabolism and peptide secretion

**DOI:** 10.1101/2020.11.26.399519

**Authors:** Xuhong Zhang, Yingying Wen, Le Jin, Dongyan Zhang, Liyue Zhang, Chen Xie, Dongyu Guo, Jianping Tong, Ye Shen

**Affiliations:** Ophthalmology department, the First Affiliated Hospital of Zhejiang University, Hangzhou, ZhejiangProvince, China

**Keywords:** Gene set enrichment analysis, Myopia, astrocyte, Müller cell

## Abstract

**Purpose:** Changes in the retina and the choroid blood vessels are regularly observed in myopia. The aim of this study is to test if the retinal glial cells, which directly contact blood vessels, play a role in mammalian myopia.

**Method:** We adapted the common form-deprivation myopia mouse model and used the retina slice and whole-mount immunofluorescence technique to evaluate changes in the morphology, and distribution of retinal glial cells. We then searched the Gene Expression Omnibus database for series on myopia and retinal glial cells (astrocytes and Müller cells). Using review articles and the National Center for Biotechnology Information gene database, we obtained clusters of myopia-related gene lists. By searching SwissTargetPrediction, we collected information on atropine target proteins. We then used online tools to find the Gene Ontology analysis enriched clusters, pathways, and proteins that provide correlative evidence.

**Result:** Glial fibrillary acidic protein fluorescence was observed in mice eyes that were covered and deprived of light for five days compared to uncovered eyes, and the cell morphology became more star-like. From in silico experiments, we identified several pathways and proteins that were common to both myopia and retinal glial cells in hypoxic conditions. The common pathways in human astrocytes represented response to mechanical stimuli, peptide secretion, skeletal system development, and monosaccharide binding. In mouse Müller cells, the pathways represented membrane raft and extracellular structure organisation. The proteins common to myopia and hypoxic glial cells were highly relevant to atropine target proteins.

**Conclusion:** Retinal astrocytes and Müller cells under hypoxic conditions contribute to the development of myopia, and may be a valid target for atropine.
