## Supplemental Figure 2 for "Retinal glial cells under hypoxia possibly function in mammalian myopia by responding to mechanical stimuli, affecting hormone metabolism and peptide secretion"

### Sheet: Sheet1
		area	mean	stdDev	IntDen	%area	RawIntDen	min	max	T area	T mean
1o-1		44	134.909	67.595	5936	0.127	5936	50	255	34645.7	0.171335
1o-2		72	153.833	67.213	11076	0.205	11076	50	255	35122	0.315358
1o-3		379	65.1	21.449	24673	1.091	24673	50	255	34738.8	0.710244
	1-open					0.474333					0.398979
1x-1		2133	79.587	29.196	169760	8.404	169760	50	255	25380.8	6.68853
1x-2		1643	78.219	26.849	128514	6.546	128514	50	255	25099.3	5.12022
1x-3		402	64.206	17.21	25811	1.549	25811	50	255	25952.2	0.994558
1x-4		459	65.301	17.332	29973	1.681	29973	50	255	27305.2	1.0977
	1-close					4.545					3.47525
2o-1-1		706	85.513	37.38	60372	4.849	60372	50	255	14559.7	4.14651
2o-1-2		637	77.496	28.402	49365	5.426	49365	50	255	11739.8	4.20494
		1343			109737	5.10657				26299.5	4.17259		5.10657	4.17259
2o-2-1		94	158.723	71.914	14920	0.639	14920	50	255	14710.5	1.01424		0.526148	0.863434
2o-2-2		49	174.429	74.011	8547	0.393	8547	50	255	12468.2	0.685504		2.243	1.66585
		143			23467	0.526148				27178.7	0.863434		2.62524	2.23396
2o-3		703	74.269	25.748	52211	2.243	52211	50	255	31342	1.66585
	2-open
2x-2-1		282	82.44	34.674	23248	6.779	23248	50	255	4159.91	5.58859					%area		T mean
2x-2-2		196	83.786	40.355	16422	7	16422	50	255	2800	5.865			summerize		open	close	open	close
2x-2-3		898	75.099	27.465	67439	9.453	67439	50	255	9499.63	7.09912					0.474333	4.545	0.398979	3.47525
		1376			107109	8.3599				16459.5	6.50741					2.62524	4.65563	2.23396	3.57232
2x-3		819	75.258	30.686	61636	3.393	61636	50	255	24137.9	2.55349					2.71079	4.30667	1.99016	3.2384
2x-1		627	74.799	27.142	46899	2.214	46899	50	255	28319.8	1.65605					1.6575	8.6675	1.62057	3.61216
	2-close					4.65563					3.57232					2.82233	5.42733	2.37812	5.95479
3o-2-1		24	148.292	64.867	3559	0.184	3559	50	255	13043.5	0.272857					1.60772	4.50625	1.2657	2.04623
3o-2-2		944	71.373	23.57	67376	5.742	67376	50	255	16440.3	4.09823					1.98299		1.64791
		968			70935	3.28317				29483.7	2.4059
3o-3		1119	77.722	28.635	86971	3.348	86971	50	255	33422.9	2.60214					open	close	open	close
3o-4		1420	78.491	29.594	111457	4.138	111457	50	255	34316.1	3.24795			normalization		0.239202	2.292	0.242112	2.10888
3o-1		25	162.68	75.815	4067	0.074	4067	50	255	33783.8	0.120383					1.32388	2.34779	1.35563	2.16778
	3-open					2.71079					1.99016					1.36702	2.17181	1.20768	1.96515
3x-1		2326	75.156	25.525	174812	7.17	174812	50	255	32440.7	5.38866					0.835861	4.37093	0.98341	2.19196
3x-2		1870	74.922	24.297	140105	5.698	140105	50	255	32818.5	4.26908					1.42327	2.73695	1.44311	3.61353
3x-3		17	110.471	69.208	1878	0.052	1878	50	255	32692.3	0.0574447					0.810758	2.27246	0.76806	1.24171
	3-close					4.30667					3.2384					1		1
5.17 xiao o-2		97	30.948	48.941	3002	0.585	3002	10	255	16581.2	0.181048
5.17 xiao o-3		743	112.092	25.617	83284	2.73	83284	90	255	27216.1	3.0601
	4-open					1.6575					1.62057
5.17 xiao x-1		2487	47.253	16.719	117518	8.165	117518	35	255	30459.3	3.8582
5.17xiao-x-2		2852	36.708	1.4	104691	9.17	104691	35	39	31101.4	3.36612
	4-close					8.6675					3.61216
5.23 4o-1		400	113.658	28.134	45463	3.241	45463	89	255	12341.9	3.68364
5.23 4o-2		261	54.563	13.117	14241	2.403	14241	40	98	10861.4	1.31115
5.23 4o-3		581	75.79	8.527	44034	2.823	44034	64	94	20580.9	2.13955
	5-open					2.82233					2.37812
5.23 4x-1		463	148.266	27.436	68647	6.029	68647	120	255	7679.55	8.93894
5.23 4x-2		974	67.921	10.653	66155	4.415	66155	55	96	22061.2	2.99871
5.23 4x-3		460	101.52	19.43	46699	5.838	46699	85	254	7879.41	5.92671
	5-close					5.42733					5.95479
8o-3-1		519	83.923	32.786	43556	5.716	43556	50	255	9079.78	4.79703
8o-3-2		57	80.965	50.007	4615	0.37	4615	50	255	15405.4	0.29957
		576			48171	2.35244				24485.2	1.96735
8o-2		257	65.358	19.324	16797	0.863	16797	50	255	29779.8	0.564039
	6-open					1.60772					1.2657
8x-1		1525	28.597	33.798	43610	5.798	43610	15	255	26302.2	1.65804
8x-2		1525	28.199	17.422	43003	5.574	43003	15	255	27359.2	1.57179
8x-3		982	73.212	28.815	71894	3.561	71894	50	255	27576.5	2.60707
8x-4	6-close	836	75.938	28.804	63484	3.092	63484	50	255	27037.5	2.348
						4.50625					2.04623
