## Supplemental Figure 4 for "Retinal glial cells under hypoxia possibly function in mammalian myopia by responding to mechanical stimuli, affecting hormone metabolism and peptide secretion"

### Sheet: multiple_list_id
myopia	hypoxia astrocyte
ABCA1	ABCA13
ADAMTS10	ABCF2
ADAMTS17	ABHD5
ADAMTS18	ABLIM2
ADAMTS2	ACE2
ADAMTSL4	ACPP
ANO2	ACSL6
ANTXR2	ACTN2
ARL6	ADAMTS10
ASPA	ADAMTS19
B3GALT6	ADAMTS9-AS2
BBS1	ADGRF1
BBS10	ADH7
BBS12	ADM
BBS2	ADRA1A
BBS4	AGO4
BBS5	AGRN
BBS7	AIPL1
BBS9	AKR1B10
BMP2	AKT1S1
BMP4	AKT2
BMP6	ALDH3A1
C8orf84	ALDOA
CA8	ALOXE3
CABP4	ALYREF
CACNA1D	AMBRA1
CACNA1F	ANG
CAPN9	ANGPTL4
CD34	ANKRD30A
CD55	ANKRD30BP3
CEP290	ANKRD37
CHD4	ANO3
CHD4	APOF
CHST14	ARFGEF3
CLDN16	ARHGAP9
CLDN19	ARHGDIA
CLSTN2	ARHGEF28
CLU	ARL17B///ARL17A
CNGB3	ASAH2B
COL10A1	ASB10
COL11A1	ATP11A
COL18A1	BARX1-AS1
COL2A1	BCAP29
COL4A1	BLVRA
COL4A3	BNIP3
COL4A5	BNIP3L
COL5A1	BOLA3-AS1
COL9A1	BPIFC
COL9A2	BRAP
CTNND2	BSN
CYP4V2	BTK
DAG1	BTNL9
DENND1A	BTRC
DHX15	C11orf21
DLG2	C1QTNF2
DNAH9	C1QTNF9B-AS1
DYNLRB2	C20orf197
EDN2	C4orf47
EFEMP1	C7orf77
ELOVL4	C9orf163
FBN1	CA12
FBN2	CA4
FKBP14	CA5BP1
FLT1	CA7
FRMPD2	CABP1
GATA4	CACNG8
GJD2	CASP2
GNB3	CAV3
GPR143	CBLN1
GPR179	CCDC138
GRIA4	CCDC144NL-AS1
GRM3	CCDC171
GRM6	CCDC181
IL4	CCDC70
KCNA4	CCDC83
KCNJ2	CCL13
KCNJ5	CCL25
KCNMA1	CCR6
KCNQ5	CCSER2
LAMA2	CD22
LAMP2	CD276
LRIT1	CD28
LRIT2	CD300A
LRIT3	CD37
LRPAP1	CDC45
LTBP2	CDH20
LZTFL1	CECR7
MAF	CEL
MED1	CELSR1
MIPEP	CENPN
MKKS	CEP128
MKS1	CEP295
MSRA	CEP41
MSRA	CEP89
NCAPH2	CFAP161
NMT	CFTR
NYX	CHAC2
OCA2	CHIAP2
OPN1LW	CHKB-AS1
OPN1MW	CHST15
P3H2	CLCA2
PCDH1	CLCA3P
PHA42	CLSPN
PLOD1	CMAHP
PLOD3	CMTM2
PML	CNGB3
POU6F2	COL6A1
PPP1R3B	COLEC10
PRIMPOL	COLEC11
PRSS56	CORO1A
PTPRN2	CPA3
RDH5	CPSF3L
RGR	CRCT1
RORB	CRHBP
RP1L1	CRYGB
RP2	CSMD1
RPGR	CTTN
SCO2	CXCL5
SDCCAG8	CYP2A6
SEMA3D	CYP4A22///CYP4A11
SEMA4F	CYTIP
SKI	D21S2088E
SLC24A1	DAZ4///DAZ2///DAZ3///DAZ1
SLC39A5	DCN
SNTB1	DCTN2
SPTBN1	DCUN1D1
SRPK2	DDIT4
TBC1D7	DDX10
TCF7L2	DDX3Y
TFAP2B	DEF6
TGFBR1	DGAT2
TGFBR2	DIO2
THRB	DKFZp564H213
TJP2	DLGAP1
TMEM67	DMGDH
TMEM98	DNAH1
TNFSF12	DNAH14
TRAF1	DNAH3
TRIM32	DNAH6
TSPAN10	DNM3OS
TTC8	DOCK9
TULP1	DPH6
TYR	DRICH1
VCAN	DSC2
VIPR2	DSCAM
VPS13B	DSG3
WDPCP	DUX1///DUX3///DUX5
WDR10	DXO
ZEB2	ECSCR
ZIC2	EDDM3A
	EFCC1
	EFNA3
	EFNA5
	EGLN1
	ELL
	EMCN
	ENG
	ENO1
	ENO2
	ENPEP
	EPHA1-AS1
	EPOR
	ERBB2
	ERO1A
	EYA4
	F11
	FABP4
	FAM124A
	FAM126A
	FAM153A
	FAM160A1
	FAM162A
	FAM166B
	FAM20C
	FAM3D
	FAM81B
	FANCA
	FANCB
	FBXL14
	FBXL21
	FBXO16///ZNF395
	FBXO24
	FCGR1B
	FCGR2C///FCGR2A
	FCRL5
	FECH
	FGA
	FGD3
	FGD5
	FGF11
	FGF14
	FGF7
	FGGY
	FKRP
	FLCN
	FLG2
	FLJ41170
	FMN2
	FOXD2-AS1
	FOXN4
	FRMD4A
	FSCB
	FSIP1
	GABARAPL3
	GADD45B
	GALNT12
	GALNT14
	GART
	GBE1
	GBP1P1
	GCC1
	GCSAM
	GCSAML
	GIPC2
	GLRA2
	GMDS
	GPER1
	GPI
	GPR107
	GPR12
	GPR4
	GPR83
	GPRIN3
	GRIA4
	GS1-259H13.2
	GSDMB
	GYPA
	GZMH
	HAGLROS
	HAVCR1
	HBG2///HBG1
	HCG27
	HCG8///ZNRD1ASP
	HHLA2
	HILPDA
	HILPDA
	HIST1H2BA
	HIST1H2BC///HIST1H2BI///HIST1H2BE///HIST1H2BF///HIST1H2BG
	HIST2H4B///HIST4H4///HIST2H4A///HIST1H4L///HIST1H4E///HIST1H4B///HIST1H4H///HIST1H4C///HIST1H4J///HIST1H4K///HIST1H4F///HIST1H4D///HIST1H4A///HIST1H4I
	HIST3H3
	HK2
	HMGA2
	HNF4G
	HOXA10-AS///MIR196B
	HS6ST3
	HSD17B1
	HSD17B12
	HSPD1
	IBSP
	IDS
	IGF1
	IGF2BP1
	IGFBP3
	IGHD
	IGLC1
	IGSF3
	IL10
	IMPG2
	ISM1
	ITGB2
	ITGB8
	ITPR1
	JUND
	KCNJ15
	KCNK10
	KCP
	KIAA0087
	KIF25-AS1
	KISS1R
	KLC1
	KLF4
	KLHL14
	KLHL22
	KLRC2///KLRC1
	KMO
	KMO
	KRT222
	KRT35
	KRT40
	KRTAP10-12///KRTAP10-7
	KRTAP1-1
	KRTAP11-1
	KRTAP19-1
	KYAT1
	LCMT1-AS2
	LEKR1
	LGALSL
	LGI1
	LIMD1
	LINC00165
	LINC00176
	LINC00189
	LINC00226
	LINC00305
	LINC00309
	LINC00423
	LINC00427
	LINC00470
	LINC00567
	LINC00628
	LINC00630
	LINC00687
	LINC00852
	LINC01020
	LINC01098
	LINC01128
	LINC01140
	LINC01260
	LINC01282
	LINC01300
	LINC01352
	LINC01467
	LINC01503
	LINC01553
	LINC01554
	LINGO1
	LMOD3
	LOC100130331
	LOC100130815
	LOC100132078
	LOC100419741
	LOC100422781
	LOC100505609
	LOC100505658
	LOC100507334///LOC100288570///LIMS3-LOC440895///LOC440895
	LOC100507472///PCSK6
	LOC100507855///AK4
	LOC100653296///LOC100288778///WASH1///LOC100134445///WASH7P///WASH5P///WASH2P///WASH3P
	LOC100996385
	LOC101927181
	LOC101927272
	LOC101927338///KCNQ1OT1
	LOC101927339
	LOC101927346
	LOC101927849
	LOC101927851
	LOC101928035
	LOC101928132
	LOC101928269///LOC100506403///RUNX1
	LOC101928343
	LOC101928386
	LOC101928422///TCAF2P1///TCAF2
	LOC101928605///OR2A1-AS1///OR2A9P///OR2A20P
	LOC101928718///FAM212B
	LOC101928910///FAM66C
	LOC101928961
	LOC101929064
	LOC101929078
	LOC101929219///LOC100505650///C1orf186
	LOC101929373///SLC9B1
	LOC101929572///POTEH-AS1///LOC100508046
	LOC101929607
	LOC101929621
	LOC101930081
	LOC101930112///SPG7
	LOC101930114
	LOC101930404///SNORD116-28///SNORD115-26///SNORD115-13///SNORD115-7///SNORD116-22///SNORD116-4///PWARSN///SNORD107///SNRPN///IPW
	LOC102723694
	LOC102723757
	LOC102724660///EFCAB3
	LOC105369507
	LOC105370943
	LOC105374042
	LOC105378828
	LOC145845
	LOC152225
	LOC154761
	LOC284950
	LOC286071
	LOC286114
	LOC286359
	LOC339978
	LOC340107
	LOC340184
	LOC401463
	LOC440704
	LOC441178
	LOC441454
	LOC643623
	LOC644090
	LOC646484
	LOC653581
	LOC692247
	LOC692247
	LOC729324
	LPA
	LRRC37A2
	LRRC37A7P
	LRRC74A
	LRRD1
	LRRK1
	LRRK2
	LRRN2
	LSAMP
	LZTS1
	M1AP
	MAGI1-IT1
	MAPK11
	MCF2
	MCHR1
	MCM4
	MCM5
	MCM6
	MCMDC2
	MCOLN2
	MCTP2
	ME1
	MEOX1
	MGC57346
	MIF-AS1
	MINOS1
	MIP
	MIR210HG
	MIR6132///ST7-OT3///ST7
	MIR6787///SLC16A3
	MIR6787///SLC16A3
	MIR6883///PER1
	MMP16
	MOGAT2
	MRAP
	MTHFD1
	MUC4
	MX1
	MYB
	MYH11
	MYH7B
	MYH8
	MYL2
	MYLIP
	NAA16
	NCOA7
	NDRG1
	NECTIN1
	NENF
	NEU3
	NFKBIB
	NLRC4
	NOL6
	NPAS4
	NRIP2
	NRK
	NRN1
	NSD1
	NTS
	NUTM1
	NXPH2
	OAS1
	OFCC1
	OGN
	OPLAH
	OR10D3
	OR1E2///OR1E1
	OR2C3
	OR2H1
	OR2M4
	OR4D1
	OR52A1
	OR8B2
	OR8B8
	OSMR
	OTUD7A
	P2RX1
	P2RY12
	P4HA1
	PACRG-AS2
	PADI3
	PARVG
	PCDHB3
	PCNX3
	PDE4A
	PDHA2
	PDK1
	PER3
	PET117///KAT14
	PEX14
	PEX16
	PFKFB4
	PGBD2
	PGK1
	PIEZO2
	PIH2
	PIK3R3
	PKD1L2
	PLA2G4C
	PLD1
	PLEK
	PLG
	PLOD2
	PLXNA1
	PLXNB1
	POLE4
	PON3
	POU2F2
	POU2F3
	POU6F2-AS2
	PPARGC1A
	PPFIA4
	PPIL2
	PPL
	PPP1R1C
	PPP1R3C
	PPP1R3E
	PPP3R2
	PPP4R1L
	PQLC1
	PRKAA1
	PRKCQ-AS1
	PRORSD1P
	PROSER2-AS1
	PROX2
	PSD4
	PSPH
	PTPRC
	RAB3C
	RAB7A
	RAD54L
	RAD9B
	RASGEF1A
	RASL12
	RASSF1
	RBMS3
	RBMXL2
	RDH10
	REPIN1
	REV1
	RFXAP
	RGS11
	RGSL1
	RHBDF1
	RHBDL2
	RHOH
	RIMS3
	RNASE1
	RNF165
	RNF24
	RNF32
	RNF6
	ROPN1L
	RORA
	RP2
	RRM2
	RRN3P1
	RSPO2
	RSU1
	RTBDN
	RUNDC3A-AS1
	SAMD15
	SCARF2
	SCN8A
	SCUBE3
	SERPINF2
	SETDB2
	SGPP2
	SH2D3A
	SH3GL1P2
	SI
	SIGLEC10
	SIX4
	SKP2
	SLAMF1
	SLAMF7
	SLC12A4
	SLC12A9
	SLC16A10
	SLC1A7
	SLC22A25
	SLC22A7
	SLC25A31
	SLC27A2
	SLC28A1
	SLC28A3
	SLC2A14///SLC2A3
	SLC2A3
	SLC37A1
	SLC38A10
	SLC38A7
	SLC39A3
	SLC45A2
	SLC6A4
	SLC7A14
	SLFN5
	SMIM22
	SMOC1
	SMPD1
	SNORA71B
	SNX1
	SOGA3///KIAA0408
	SP100
	SPANXA2///SPANXA1
	SPATA42
	SPATA9
	SPNS3
	SPO11
	SPP1
	SRGN
	SRRT
	SSPN
	SSX4B///SSX4
	ST3GAL3
	STAT2
	STEAP1B
	STGC3
	STKLD1
	SUCNR1
	SURF1
	SVOP
	SYNE1
	SYT3
	SZRD1
	TACR1
	TAF9B
	TAPT1
	TAS2R7
	TBC1D10A
	TBX18
	TBX3
	TCHP
	TDH
	TEP1
	TFAP2D
	TFR2
	THADA
	THBS1
	THPO
	TICRR
	TINAG
	TLR4
	TM4SF18
	TMC8
	TMCO2
	TMEFF2
	TMEM259
	TMPO
	TMPRSS13
	TNFSF11
	TNFSF15
	TNFSF8
	TONSL
	TP53INP1
	TP73
	TPPP2
	TRAIP
	TRBV16
	TRIB3
	TRIM10
	TRIM63
	TRIM69
	TRPC4
	TRPV4
	TRUB1
	TSLP
	TTLL5
	TUBBP5
	TULP4
	TWF1
	ULBP2
	UNC13A
	URB1
	USP46
	UTF1
	VARS
	VASH1
	VDR
	VEGFA
	VSIG2
	VSTM4
	VWA1
	WDFY4
	WDR27
	WDR66
	WDR86
	WNT16
	WWTR1-AS1
	XCR1
	ZBTB10
	ZBTB45
	ZC3H7B
	ZFP41
	ZHX1-C8orf76
	ZNF32-AS3
	ZNF395
	ZNF555
	ZNF584
	ZNF646
	ZNF672
	ZNF688
	ZNF749
	ZNF80
	ZNF81
	ZNF91
	ZPLD1
	ZSCAN30
