## Supplemental Figure 5 for "Retinal glial cells under hypoxia possibly function in mammalian myopia by responding to mechanical stimuli, affecting hormone metabolism and peptide secretion"

### Sheet: Sheet1
Category	Term ID	Description	Membership	LogP
GO Biological Processes	GO:0007601	visual perception	m	-42.779
GO Biological Processes	GO:0001654	eye development	m	-24.854
GO Molecular Functions	GO:0005198	structural molecule activity	m	-16.781
GO Biological Processes	GO:0006029	proteoglycan metabolic process	m	-5.935
GO Molecular Functions	GO:0030246	carbohydrate binding	h	-6.544
GO Biological Processes	GO:0009612	response to mechanical stimulus	hm	-5.69
GO Molecular Functions	GO:0030545	receptor regulator activity	hm	-5.52
GO Biological Processes	GO:0002790	peptide secretion	hm	-5.348
GO Biological Processes	GO:0001525	angiogenesis	hm	-5.153
GO Biological Processes	GO:0090066	regulation of anatomical structure size	hm	-5.002
GO Biological Processes	GO:0097190	apoptotic signaling pathway	hm	-4.937
GO Biological Processes	GO:0060021	roof of mouth development	m	-4.744
GO Biological Processes	GO:0098771	inorganic ion homeostasis	hm	-4.72
GO Biological Processes	GO:0045185	maintenance of protein location	hm	-4.592
GO Molecular Functions	GO:0016829	lyase activity	h	-4.571
GO Biological Processes	GO:0048839	inner ear development	m	-4.563
GO Biological Processes	GO:0097499	protein localization to non-motile cilium	m	-7.281
GO Molecular Functions	GO:1901681	sulfur compound binding	hm	-5.516
GO Biological Processes	GO:0061718	glucose catabolic process to pyruvate	h	-5.035
GO Biological Processes	GO:0060485	mesenchyme development	m	-4.293
GO Biological Processes	GO:0060443	mammary gland morphogenesis	m	-7.33
GO Biological Processes	GO:0071456	cellular response to hypoxia	h	-8.244
GO Biological Processes	GO:0048048	embryonic eye morphogenesis	m	-4.599
GO Biological Processes	GO:0048701	embryonic cranial skeleton morphogenesis	hm	-4.17
GO Biological Processes	GO:0048659	smooth muscle cell proliferation	h	-4.194
GO Biological Processes	GO:0042440	pigment metabolic process	hm	-6.665
GO Biological Processes	GO:0034754	cellular hormone metabolic process	hm	-5.818

### Sheet: Sheet2
Category	Term ID	Description	LogP
GO Biological Processes	GO:0042440	pigment metabolic process	-6.665
GO Biological Processes	GO:0034754	cellular hormone metabolic process	-5.818
GO Biological Processes	GO:0009612	response to mechanical stimulus	-5.69
GO Molecular Functions	GO:0030545	receptor regulator activity	-5.52
GO Molecular Functions	GO:1901681	sulfur compound binding	-5.516
GO Biological Processes	GO:0002790	peptide secretion	-5.348
GO Biological Processes	GO:0001525	angiogenesis	-5.153
GO Biological Processes	GO:0090066	regulation of anatomical structure size	-5.002
GO Biological Processes	GO:0097190	apoptotic signaling pathway	-4.937
GO Biological Processes	GO:0098771	inorganic ion homeostasis	-4.72
GO Biological Processes	GO:0045185	maintenance of protein location	-4.592
GO Biological Processes	GO:0048701	embryonic cranial skeleton morphogenesis	-4.17
