## Supplemental Figure 6 for "Retinal glial cells under hypoxia possibly function in mammalian myopia by responding to mechanical stimuli, affecting hormone metabolism and peptide secretion"

### Sheet: Sheet1
SwissTargetPrediction
Target	Common name	Uniprot ID	ChEMBL ID	Target Class	Probability*	Known actives (3D/2D)
Muscarinic acetylcholine receptor M4	CHRM4	P08173	CHEMBL1821	Family A G protein-coupled receptor	0.91456	25 / 48
Muscarinic acetylcholine receptor M5	CHRM5	P08912	CHEMBL2035	Family A G protein-coupled receptor	0.91456	22 / 36
Muscarinic acetylcholine receptor M2	CHRM2	P08172	CHEMBL211	Family A G protein-coupled receptor	0.91456	137 / 179
Muscarinic acetylcholine receptor M1	CHRM1	P11229	CHEMBL216	Family A G protein-coupled receptor	0.91456	134 / 271
Acetylcholinesterase (by homology)	ACHE	P22303	CHEMBL220	Hydrolase	0.91456	48 / 5
Alpha-1d adrenergic receptor	ADRA1D	P25100	CHEMBL223	Family A G protein-coupled receptor	0.91456	87 / 11
Serotonin 2c (5-HT2c) receptor	HTR2C	P28335	CHEMBL225	Family A G protein-coupled receptor	0.91456	123 / 7
Muscarinic acetylcholine receptor M3	CHRM3	P20309	CHEMBL245	Family A G protein-coupled receptor	0.91456	131 / 166
Polyadenylate-binding protein 1	PABPC1	P11940	CHEMBL1293286	Unclassified protein	0.130792	2 / 3
Sigma opioid receptor	SIGMAR1	Q99720	CHEMBL287	Membrane receptor	0.1061	217 / 115
Norepinephrine transporter	SLC6A2	P23975	CHEMBL222	Electrochemical transporter	0.1061	362 / 231
Serotonin transporter	SLC6A4	P31645	CHEMBL228	Electrochemical transporter	0.1061	673 / 774
Dopamine transporter (by homology)	SLC6A3	Q01959	CHEMBL238	Electrochemical transporter	0.1061	442 / 1280
Dopamine D2 receptor	DRD2	P14416	CHEMBL217	Family A G protein-coupled receptor	0.0978745	385 / 61
Serotonin 1f (5-HT1f) receptor	HTR1F	P30939	CHEMBL1805	Family A G protein-coupled receptor	0.0978745	14 / 0
Adenosine A3 receptor	ADORA3	P0DMS8	CHEMBL256	Family A G protein-coupled receptor	0.0978745	168 / 3
Phosphodiesterase 9A	PDE9A	O76083	CHEMBL3535	Phosphodiesterase	0.0978745	14 / 0
Histamine H4 receptor	HRH4	Q9H3N8	CHEMBL3759	Family A G protein-coupled receptor	0.0978745	32 / 0
Phosphodiesterase 1C	PDE1C	Q14123	CHEMBL4619	Phosphodiesterase	0.0978745	12 / 0
Poly [ADP-ribose] polymerase-1	PARP1	P09874	CHEMBL3105	Enzyme	0.0978745	66 / 0
Protein arginine N-methyltransferase 6	PRMT6	Q96LA8	CHEMBL1275221	Writer	0.0978745	4 / 0
Protein arginine N-methyltransferase 8	PRMT8	Q9NR22	CHEMBL3108648	Writer	0.0978745	4 / 0
Protein-arginine N-methyltransferase 1	PRMT1	Q99873	CHEMBL5524	Writer	0.0978745	4 / 0
MAP kinase p38 alpha (by homology)	MAPK14	Q16539	CHEMBL260	Kinase	0.0978745	115 / 0
MAP kinase p38 beta	MAPK11	Q15759	CHEMBL3961	Kinase	0.0978745	20 / 0
c-Jun N-terminal kinase 2	MAPK9	P45984	CHEMBL4179	Kinase	0.0978745	22 / 0
Serotonin 1d (5-HT1d) receptor	HTR1D	P28221	CHEMBL1983	Family A G protein-coupled receptor	0.0978745	65 / 0
Transient receptor potential cation channel subfamily V member 3	TRPV3	Q8NET8	CHEMBL5522	Voltage-gated ion channel	0.0978745	93 / 0
Neuronal acetylcholine receptor; alpha3/alpha6/beta2/beta3	CHRNB3 CHRNA6 CHRNB2 CHRNA3	Q05901 Q15825 P17787 P32297	CHEMBL2109233	Ligand-gated ion channel	0.0978745	4 / 0
Mu opioid receptor	OPRM1	P35372	CHEMBL233	Family A G protein-coupled receptor	0.0978745	653 / 74
Kappa Opioid receptor	OPRK1	P41145	CHEMBL237	Family A G protein-coupled receptor	0.0978745	476 / 31
Phosphodiesterase 7A	PDE7A	Q13946	CHEMBL3012	Phosphodiesterase	0.0978745	11 / 0
Cyclin-dependent kinase 9	CDK9	P50750	CHEMBL3116	Kinase	0.0978745	65 / 0
Lysine-specific histone demethylase 1	KDM1A	O60341	CHEMBL6136	Eraser	0.0978745	3 / 0
Adrenergic receptor beta	ADRB2	P07550	CHEMBL210	Family A G protein-coupled receptor	0.0978745	220 / 0
S-methyl-5-thioadenosine phosphorylase	MTAP	Q13126	CHEMBL4941	Enzyme	0.0978745	42 / 0
Transketolase	TKT	P29401	CHEMBL4983	Enzyme	0.0978745	29 / 0
Histamine H3 receptor	HRH3	Q9Y5N1	CHEMBL264	Family A G protein-coupled receptor	0.0978745	170 / 39
Rho-associated protein kinase 2	ROCK2	O75116	CHEMBL2973	Kinase	0.0978745	65 / 0
Neuronal acetylcholine receptor protein alpha-7 subunit	CHRNA7	P36544	CHEMBL2492	Ligand-gated ion channel	0.0978745	17 / 11
Dual specificity mitogen-activated protein kinase kinase 1	MAP2K1	Q02750	CHEMBL3587	Kinase	0.0978745	127 / 0
HERG	KCNH2	Q12809	CHEMBL240	Voltage-gated ion channel	0.0978745	335 / 41
Serotonin 2b (5-HT2b) receptor	HTR2B	P41595	CHEMBL1833	Family A G protein-coupled receptor	0.0978745	51 / 5
Alpha-2a adrenergic receptor	ADRA2A	P08913	CHEMBL1867	Family A G protein-coupled receptor	0.0978745	52 / 4
Alpha-2b adrenergic receptor	ADRA2B	P18089	CHEMBL1942	Family A G protein-coupled receptor	0.0978745	36 / 4
Serotonin 2a (5-HT2a) receptor	HTR2A	P28223	CHEMBL224	Family A G protein-coupled receptor	0.0978745	242 / 23
Histamine H1 receptor	HRH1	P35367	CHEMBL231	Family A G protein-coupled receptor	0.0978745	96 / 9
Dopamine D3 receptor	DRD3	P35462	CHEMBL234	Family A G protein-coupled receptor	0.0978745	213 / 47
Serotonin 6 (5-HT6) receptor	HTR6	P50406	CHEMBL3371	Family A G protein-coupled receptor	0.0978745	247 / 3
P2X purinoceptor 7	P2RX7	Q99572	CHEMBL4805	Ligand-gated ion channel	0.0978745	15 / 0
DNA-dependent protein kinase	PRKDC	P78527	CHEMBL3142	Kinase	0.0978745	70 / 0
Dual specificity phosphatase Cdc25B	CDC25B	P30305	CHEMBL4804	Phosphatase	0.0978745	5 / 0
Phenylethanolamine N-methyltransferase	PNMT	P11086	CHEMBL4617	Enzyme	0.0978745	13 / 0
Glycogen synthase kinase-3 beta	GSK3B	P49841	CHEMBL262	Kinase	0.0978745	92 / 0
Glycogen synthase kinase-3 alpha	GSK3A	P49840	CHEMBL2850	Kinase	0.0978745	18 / 0
DNA topoisomerase II alpha	TOP2A	P11388	CHEMBL1806	Isomerase	0.0978745	3 / 0
Potassium channel subfamily K member 3	KCNK3	O14649	CHEMBL2321613	Voltage-gated ion channel	0.0978745	20 / 0
Delta opioid receptor	OPRD1	P41143	CHEMBL236	Family A G protein-coupled receptor	0.0978745	546 / 22
Methionine aminopeptidase 2	METAP2	P50579	CHEMBL3922	Protease	0.0978745	69 / 0
Serine/threonine-protein kinase ILK-1	ILK	Q13418	CHEMBL5247	Kinase	0.0978745	57 / 0
Leucine-rich repeat serine/threonine-protein kinase 2	LRRK2	Q5S007	CHEMBL1075104	Kinase	0.0978745	59 / 0
Dipeptidyl peptidase VIII	DPP8	Q6V1X1	CHEMBL4657	Protease	0.0978745	30 / 0
Dipeptidyl peptidase IX	DPP9	Q86TI2	CHEMBL4793	Protease	0.0978745	19 / 0
Insulin-like growth factor I receptor	IGF1R	P08069	CHEMBL1957	Kinase	0.0978745	48 / 0
Neuronal acetylcholine receptor; alpha3/beta2	CHRNA3 CHRNB2	P32297 P17787	CHEMBL2109234	Ligand-gated ion channel	0.0978745	5 / 0
Cyclin-dependent kinase 2/cyclin E	CCNE2 CDK2 CCNE1	O96020 P24941 P24864	CHEMBL2094126	Other cytosolic protein	0.0978745	64 / 0
ATPase family AAA domain-containing protein 2	ATAD2	Q6PL18	CHEMBL2150837	Reader	0.0978745	12 / 0
Protein kinase C theta	PRKCQ	Q04759	CHEMBL3920	Kinase	0.0978745	40 / 0
Serine/threonine-protein kinase AKT	AKT1	P31749	CHEMBL4282	Kinase	0.0978745	82 / 0
Plasminogen	PLG	P00747	CHEMBL1801	Protease	0.0978745	12 / 0
Protein kinase C beta	PRKCB	P05771	CHEMBL3045	Kinase	0.0978745	48 / 0
Protein-tyrosine phosphatase 1B	PTPN1	P18031	CHEMBL335	Phosphatase	0.0978745	37 / 0
Purine nucleoside phosphorylase	PNP	P00491	CHEMBL4338	Enzyme	0.0978745	28 / 0
C-X-C chemokine receptor type 7	ACKR3	P25106	CHEMBL2010631	Family A G protein-coupled receptor	0.0978745	3 / 0
Dipeptidyl peptidase II	DPP7	Q9UHL4	CHEMBL3976	Protease	0.0978745	27 / 0
Androgen Receptor (by homology)	AR	P10275	CHEMBL1871	Nuclear receptor	0.0978745	72 / 0
Serine/threonine-protein kinase Aurora-B	AURKB	Q96GD4	CHEMBL2185	Kinase	0.0978745	51 / 0
Melanin-concentrating hormone receptor 1	MCHR1	Q99705	CHEMBL344	Family A G protein-coupled receptor	0.0978745	87 / 0
Ribosomal protein S6 kinase 1	RPS6KB1	P23443	CHEMBL4501	Kinase	0.0978745	36 / 0
Serine/threonine-protein kinase Aurora-A	AURKA	O14965	CHEMBL4722	Kinase	0.0978745	80 / 0
MAP kinase-activated protein kinase 2	MAPKAPK2	P49137	CHEMBL2208	Kinase	0.0978745	12 / 0
PI3-kinase p110-alpha subunit	PIK3CA	P42336	CHEMBL4005	Enzyme	0.0978745	271 / 0
Acidic mammalian chitinase	CHIA	Q9BZP6	CHEMBL1293197	Enzyme	0.0978745	1 / 0
Tissue-type plasminogen activator	PLAT	P00750	CHEMBL1873	Protease	0.0978745	4 / 0
C-C chemokine receptor type 3	CCR3	P51677	CHEMBL3473	Family A G protein-coupled receptor	0.0978745	85 / 0
Bromodomain adjacent to zinc finger domain protein 2B	BAZ2B	Q9UIF8	CHEMBL1741220	Reader	0.0978745	8 / 0
Tyrosine-protein kinase SRC	SRC	P12931	CHEMBL267	Kinase	0.0978745	90 / 0
Tyrosine-protein kinase JAK1	JAK1	P23458	CHEMBL2835	Kinase	0.0978745	93 / 0
Bromodomain adjacent to zinc finger domain protein 2A	BAZ2A	Q9UIF9	CHEMBL3108642	Reader	0.0978745	7 / 0
Mitogen-activated protein kinase kinase kinase 12	MAP3K12	Q12852	CHEMBL1908389	Enzyme	0.0978745	23 / 0
Serine/threonine-protein kinase PIM1	PIM1	P11309	CHEMBL2147	Kinase	0.0978745	134 / 0
Peptide N-myristoyltransferase 1	NMT1	P30419	CHEMBL2593	Enzyme	0.0978745	13 / 0
Protein kinase C delta	PRKCD	Q05655	CHEMBL2996	Kinase	0.0978745	63 / 0
Alpha-1a adrenergic receptor	ADRA1A	P35348	CHEMBL229	Family A G protein-coupled receptor	0.0978745	138 / 22
ATP-sensitive inward rectifier potassium channel 1	KCNJ1	P48048	CHEMBL1293292	Voltage-gated ion channel	0.0978745	49 / 0
Tyrosine-protein kinase SYK	SYK	P43405	CHEMBL2599	Kinase	0.0978745	106 / 0
Caspase-8	CASP8	Q14790	CHEMBL3776	Protease	0.0978745	26 / 0
Serine/threonine-protein kinase PIM2	PIM2	Q9P1W9	CHEMBL4523	Kinase	0.0978745	102 / 0
Kinesin-like protein 1	KIF11	P52732	CHEMBL4581	Other cytosolic protein	0.0978745	21 / 0
Indoleamine 2,3-dioxygenase	IDO1	P14902	CHEMBL4685	Enzyme	0.0978745	4 / 0
