## Supplemental Figure 7 for "Retinal glial cells under hypoxia possibly function in mammalian myopia by responding to mechanical stimuli, affecting hormone metabolism and peptide secretion"

### Sheet: multiple_list_id
hypoxia	myopia
Fxyd6	Acot2
Ndufa4l2	Acot3
Bsg	Adcy1
Mt1	Adcy6
Cox4i2	Adora1
Mt2	Cacna1f
Gapdh	Co14a6
Nupr1	Col11a1
Vegfa	Col1a1
Trf	Col1a2
Id1	Col27a1
Rgs2	Col3a1
Vim	Col4a1
Apln	Col4a3
Hsd17b2	Col5a1
Hist1h2bc	Col6a6
Nxph4	Elovl5
C4b	Elovl6
Ccnd2	Fn1
Capns1	Gabarap
Ifitm3	Gabbr1
Ephx2	Gabbr2
Abca1	Gabra1
Psmb8	Gabra4
Ctsl	Gabra6
Cdh23	Gabrb2
Eva1c	Gabrb3
Papss1	Gabrg1
Lipg	Gabrg2
Plpp3	Gabrg3
Psen2	Gabrp
Zfyve21	Gabrq
Rps26-ps1	Gad2
Gm4792	Gls
Abi3bp	Gnai1
Sybu	Gnai3
Tpbg	Gnao1
Ddah2	Gnas
Tmed1	Gnb4
Fkbp10	Gng10
Slco3a1	Gng4
Ndp	Gng5
Fam159b	Itga11
Pigs	Itga9
Ednrb	Itgav
Ptprz1	Itgb1
Cpxm1	Lama4
Zfp945	Lamc3
Zfp277	Nsf
Emc3	Oprm1
Tspan6	Pde1b
Folr1	Pde1c
Mcc	Pde3a
Lrrc66	Pde7b
Lrpap1	Pde8b
Adamts5	Prkaca
Dab2ip	Prkacb
Cyp39a1	Prkcg
Fam174b	Prnp
Jam3	Scd3
Ppp1r1b	Slc12a5
Pou3f2	Slc38a2
F8a	Thbs1
Srsf2	Vwf
H1f0
Mlc1
Sulf2
Csrp1
Dmd
Ndnf
Gm9780
Lhfpl2
Fam234a
Fam107a
Slc8b1
Fzd5
E130114P18Rik
Plcd4
Ddit4l
Cox6b2
Lpar1
Ramp1
Kazald1
Trhde
Gfra2
Eif3j2
Fads1
Fkbp11
Slco1c1
S1pr1
Pid1
Hes5
Etnppl
Mfge8
Hes1
